# Detection, isolation and characterisation of phage-host complexes using BONCAT and click chemistry

**DOI:** 10.1101/2024.02.13.580147

**Authors:** P. Hellwig, A. Dittrich, R. Heyer, U. Reichl, D. Benndorf

## Abstract

Phages are viruses that infect prokaryotes and can shape microbial communities by lysis, thus offering applications in various fields. However, challenges exist in sampling, isolation, and predicting host specificity of phages. A new workflow using biorthogonal non-canonical amino acid tagging (BONCAT) and click chemistry (CC) allows combined analysis of phages and their hosts.

Replication of phage λ in *Escherichia coli* was selected as a model for workflow development. Specific labelling of phage λ proteins with the non-canonical amino acid 4-azido-L-homoalanine (AHA) during infection of *E. coli* was confirmed by LC-MS/MS. Subsequent tagging of AHA with fluorescent dyes via CC allowed the visualization of phages adsorbed to the cell surface by fluorescence microscopy. Flow cytometry enabled the automated detection of these fluorescent phage-host complexes. AHA-labeled phages were tagged with biotin for purification by affinity chromatography. The biotinylated phages could be purified and were infectious despite biotinylation after purification. Applying this assay approach to environmental samples would enable host screening without cultivation.

A flexible and powerful workflow was established to detect and enrich phages and their hosts. In the future, fluorescence-activated cell sorting or biotin purification could be used to isolate phage-host complexes in microbial communities.
