## Supplementary table 1 induction and plaque assay for "Detection, isolation and characterisation of phage-host complexes using BONCAT and click chemistry"

### Sheet: 5h_raw
time	A1, E.coli+λ+MMC+AHA			A2, E.coli+λ+MMC+AHA			A3, E.coli+λ+MMC+AHA			B1, E.coli+λ+MMC			B2, E.coli+λ+MMC			B3, E.coli+λ+MMC			C1, E.coli+λ+AHA			C2, E.coli+λ+AHA			C3, E.coli+λ+AHA			K1_1, E.coli+λ			K1_2, E.coli+λ			K1_3, E.coli+λ			K2_1, E.coli+MMC			K2_2, E.coli+MMC			K2_3, E.coli+MMC
	measured value	dilution	value	measured value	dilution	value	measured value	dilution	value	measured value	dilution	value	measured value	dilution	value	measured value	dilution	value	measured value	dilution	value	measured value	dilution	value	measured value	dilution	value	measured value	dilution	value	measured value	dilution	value	measured value	dilution	value	measured value	dilution	value	measured value	dilution	value	measured value	dilution	value
0	0.145			0.145			0.145			0.145			0.145			0.145			0.145			0.145			0.145			0.145			0.145			0.145			0.145			0.145			0.145
1	0.173	1	0.173	0.175	1	0.175	0.176	1	0.176	0.175	1	0.175	0.175	1	0.175	0.177	1	0.177	0.178	1	0.178	0.175	1	0.175	0.177	1	0.177	0.179	1	0.179	0.181	1	0.181	0.18	1	0.18	0.196	1	0.196	0.196	1	0.196	0.197	1	0.197
2	0.264	1	0.264	0.266	1	0.266	0.278	1	0.278	0.267	1	0.267	0.274	1	0.274	0.274	1	0.274	0.271	1	0.271	0.268	1	0.268	0.269	1	0.269	0.273	1	0.273	0.278	1	0.278	0.286	1	0.286	0.28	1	0.28	0.282	1	0.282	0.283	1	0.283
3	0.354	1	0.354	0.337	1	0.337	0.367	1	0.367	0.362	1	0.362	0.312	1	0.312	0.348	1	0.348	0.416	1	0.416	0.496	1	0.496	0.416	1	0.416	0.411	1	0.411	0.423	1	0.423	0.458	1	0.458	0.403	1	0.403	0.4	1	0.4	0.399	1	0.399
4	0.133	2	0.266	0.088	2	0.176	0.122	2	0.244	0.137	2	0.274	0.116	2	0.232	0.137	2	0.274	0.322	2	0.644	0.288	2	0.576	0.321	2	0.642	0.296	2	0.592	0.308	2	0.616	0.375	2	0.75	0.294	2	0.588	0.278	2	0.556	0.302	2	0.604
5	0.036	2	0.072	0.041	2	0.082	0.048	2	0.096	0.058	2	0.116	0.087	2	0.174	0.054	2	0.108	0.397	2	0.794	0.337	2	0.674	0.391	2	0.782	0.348	2	0.696	0.361	2	0.722	0.468	2	0.936	0.359	2	0.718	0.319	2	0.638	0.352	2	0.704
6	0.045	1	0.045	0.075	1	0.075	0.06	1	0.06	0.05	1	0.05	0.162	1	0.162	0.059	1	0.059	0.464	2	0.928	0.381	2	0.762	0.442	2	0.884	0.39	2	0.78	0.403	2	0.806	0.456	2	0.912	0.433	2	0.866	0.348	2	0.696	0.418	2	0.836

### Sheet: 1h_raw
time	D1, E.coli+λ+MMC+AHA			D2, E.coli+λ+MMC+AHA			D3, E.coli+λ+MMC+AHA			E1, E.coli+λ+MMC			E2, E.coli+λ+MMC			E3, E.coli+λ+MMC			F1, E.coli+λ+AHA			F2, E.coli+λ+AHA			F3, E.coli+λ+AHA			K3_1, E.coli			K3_2, E.coli			K3_3, E.coli			K4_1, E.coli+MMC			K4_2, E.coli+MMC			K4_3, E.coli+MMC
	measured value	dilution	value	measured value	dilution	value	measured value	dilution	value	measured value	dilution	value	measured value	dilution	value	measured value	dilution	value	measured value	dilution	value	measured value	dilution	value	measured value	dilution	value	measured value	dilution	value	measured value	dilution	value	measured value	dilution	value	measured value	dilution	value	measured value	dilution	value	measured value	dilution	value
0	0.145			0.145			0.145			0.145			0.145			0.145			0.145			0.145			0.145			0.042			0.042			0.042			0.042			0.042			0.042
1	0.232	1	0.232	0.233	1	0.233	0.234	1	0.234	0.23	1	0.23	0.229	1	0.229	0.232	1	0.232	0.235	1	0.235	0.233	1	0.233	0.231	1	0.231	0.076	1	0.076	0.076	1	0.076	0.073	1	0.073	0.074	1	0.074	0.074	1	0.074	0.075	1	0.075
2	0.355	1	0.355	0.356	1	0.356	0.366	1	0.366	0.348	1	0.348	0.353	1	0.353	0.357	1	0.357	0.366	1	0.366	0.363	1	0.363	0.356	1	0.356	0.131	1	0.131	0.137	1	0.137	0.132	1	0.132	0.135	1	0.135	0.131	1	0.131	0.128	1	0.128
3	0.247	2	0.494	0.244	2	0.488	0.275	2	0.55	0.26	2	0.52	0.254	2	0.508	0.261	2	0.522	0.284	2	0.568	0.282	2	0.564	0.267	2	0.534	0.229	1	0.229	0.235	1	0.235	0.229	1	0.229	0.222	1	0.222	0.213	1	0.213	0.211	1	0.211
4	0.152	1	0.152	0.187	1	0.187	0.198	1	0.198	0.218	1	0.218	0.195	1	0.195	0.228	1	0.228	0.367	2	0.734	0.37	2	0.74	0.366	2	0.732	0.351	1	0.351	0.366	1	0.366	0.35	1	0.35	0.328	1	0.328	0.321	1	0.321	0.314	1	0.314

### Sheet: Plaque_assay_Titer
sample	10^-6	10^-7	Arithmetic mean	titer	mean	Deviation
A1, 5911+λ+MMC+AHA	752	88	88	8800000000	8400000000	9.64365e+08
A2, 5911+λ+MMC+AHA	736	73	73	7300000000
A3, 5911+λ+MMC+AHA	754	91	91	9100000000
B1, 5911+λ+MMC	736	73	73	7300000000	8.76667e+09	1.36504e+09
B2, 5911+λ+MMC	884	100	100	10000000000
B3, 5911+λ+MMC	520	90	90	9000000000
D1, 5911+λ+MMC+AHA	580	38	38	3800000000	4400000000	5.19615e+08
D2, 5911+λ+MMC+AHA	590	47	47	4700000000
D3, 5911+λ+MMC+AHA	612	47	47	4700000000
E1, 5911+λ+MMC	215	22	215	2150000000	3150000000	1.2855e+09
E2, 5911+λ+MMC	430	46	46	4600000000
E3, 5911+λ+MMC	270	18	270	2700000000
30-300 colonies are statistical relevant
