## Supplementary table 2 AHA incorporation LC-MS for "Detection, isolation and characterisation of phage-host complexes using BONCAT and click chemistry"

### Sheet: Data origin
The raw data can be found under the pride accession PXD044316.
The samples were processed as descriped in Protocol S3 – Analysis of AHA incorporation into newly produced phage proteins via mass spectrometry. The results of mascot were exported (see pride) and screened via filter function in excel for methione, AHA and different peptides.

### Sheet: AHA 5 h
Repliekate		E.coli	phage lambda		E.coli	phage lambda
R1	Peptides	45762	5740
	Peptide with M	17210	3051		0.376076	0.531533
	Peptides with AHA	502	327		0.0109698	0.0569686
	Different Peptides with M	3611	153
	Different Peptides with AHA	218	43
R2	Peptides	46017	4259
	Peptide with M	17111	2181		0.371841	0.512092
	Peptides with AHA	523	232		0.0113654	0.0544729
	Different Peptides with M	3686	146
	Different Peptides with AHA	252	28
R3	Peptides	46620	4287
	Peptide with M	17330	2191		0.371729	0.51108
	Peptides with AHA	603	253		0.0129344	0.0590156
	Different Peptides with M	3695	140
	Different Peptides with AHA	291	34

### Sheet: 5 h
Repliekate		E.coli	phage lambda		E.coli	phage lambda
R1	Peptides	46006	5918
	Peptide with M	17851	3069		0.388015	0.518587
	Peptides with AHA	28	10		0.000608616	0.00168976
	Different Peptides with M	3533	155
	Different Peptides with AHA	21	4
R2	Peptides	65347	6329
	Peptide with M	23447	3121		0.358808	0.493127
	Peptides with AHA	52	1		0.000795752	0.000158003
	Different Peptides with M	3701	139
	Different Peptides with AHA	27	1
R3	Peptides	68483	8197
	Peptide with M	24109	4187		0.352044	0.510797
	Peptides with AHA	56	2		0.000817721	0.000243992
	Different Peptides with M	3628	155
	Different Peptides with AHA	25	2

### Sheet: AHA 1h
Repliekate		E.coli	phage lambda		E.coli	phage lambda
R1	Peptides	48763	3720
	Peptide with M	18033	1889		0.369809	0.507796
	Peptides with AHA	123	139		0.0025224	0.0373656
	Different Peptides with M	3853	140
	Different Peptides with AHA	66	29
R2	Peptides	50380	3902
	Peptide with M	19189	1997		0.380885	0.511789
	Peptides with AHA	177	167		0.0035133	0.0427986
	Different Peptides with M	3901	139
	Different Peptides with AHA	89	33
R3	Peptides	49041	5096
	Peptide with M	18481	2641		0.376848	0.51825
	Peptides with AHA	269	392		0.00548521	0.0769231
	Different Peptides with M	3730	157
	Different Peptides with AHA	134	49

### Sheet: 1 h
Repliekate		E.coli	phage lambda		E.coli	phage lambda
R1	Peptides	38745	4085
	Peptide with M	12619	1872		0.325694	0.458262
	Peptides with AHA	33	23		0.000851723	0.00563035
	Different Peptides with M	3067	146
	Different Peptides with AHA	25	6
R2	Peptides	46255	4822
	Peptide with M	17526	2407		0.3789	0.49917
	Peptides with AHA	22	4		0.000475624	0.000829531
	Different Peptides with M	3598	148
	Different Peptides with AHA	20	1
R3	Peptides	36940	4200
	Peptide with M	11696	1934		0.316622	0.460476
	Peptides with AHA	26	19		0.000703844	0.00452381
	Different Peptides with M	2874	143
	Different Peptides with AHA	21	7

### Sheet: calculation for plot
E. coli								phage lambda
	Total peptides		Peptides with methionine		Peptides with AHA				Total peptides		Peptides with methionine		Peptides with AHA
AHA 5 h	46133	440.605	17217	109.668	542.667	53.2948		AHA 5 h	4762	847.089	2474.33	847.089	270.667	49.9032
5 h	59945.3	12173.2	21802.3	3437.93	45.3333	15.1438		5 h	6814.67	1214.65	3459	631.002	4.33333	4.93288
AHA 1 h	49394.7	864.571	18567.7	582.853	189.667	73.8196		AHA 1 h	4239.33	747.455	2175.67	406.592	232.667	138.695
1 h	31070.3	4940.1	13947	3133.67	27	5.56776		1 h	4369	396.501	2071	292.631	15.3333	10.0167
	Total peptides		Peptides with methionine		Peptides with AHA				Total peptides		Peptides with methionine		Peptides with AHA
AHA 5 h	46133	441	17217	110	543	53		AHA 5 h	4762	847	2474	847	271	50
5 h	59945	12173	21802	3438	45	15		5 h	6815	1215	3459	631	4	5
AHA 1 h	49395	865	18568	583	190	74		AHA 1 h	4239	747	2176	407	233	139
1 h	31070	4940	13947	3134	27	6		1 h	4369	397	2071	293	15	10
all	46635.8	11934.5							5046.25	1199.94
			Peptides with methionine		Peptides with AHA						Peptides with methionine		Peptides with AHA
AHA 5 h			0.373215		0.0117565	0.00103905		AHA 5 h			0.518235		0.0568191	0.00227507
5 h			0.366289		0.000740696	0.000114911		5 h			0.507504		0.000697252	0.000860612
AHA 1 h			0.375847		0.0038403	0.00150823		AHA 1 h			0.512611		0.0523624	0.0214429
1 h			0.336727		0.000677064	0.000189474		1 h			0.472636		0.00366123	0.00251396
		Average	0.36302	0.017986							0.502747	0.0205465
			Different peptides with methionine		Different peptides with AHA						Different peptides with methionine		Different peptides with AHA
AHA 5 h			3664	46.1194	253.667	36.5285		AHA 5 h			146.333	6.50641	35	7.54983
5 h			3620.67	84.2397	24.3333	3.05505		5 h			149.667	9.2376	2.33333	1.52753
AHA 1 h			3828	88.1986	96.3333	34.5881		AHA 1 h			145.333	10.116	37	10.583
1 h			3179.67	374.919	22	2.64575		1 h			145.667	2.51661	4.66667	3.21455
