## Supplementary table 3 FACS analysis for "Detection, isolation and characterisation of phage-host complexes using BONCAT and click chemistry"

### Sheet: Description
The data are from a FACS analysis performed as described in Protocol S4 – Click chemistry with native AHA-labelled phages for later phage-host detection with fluorescence microscopy and FACS or purification of the newly produced phages with magnetic beads.
The threshold line for fluorecence were set to 1% of control signals.
The percentage is always calculate with ≈ 10.000 cells

### Sheet: duplicate_R1_R2
	E.coli + CY5.5 phages								P. fluorescens + CY5.5 phages								E. coli	P. fluorescens
time	R1	R2	average	standard variation	MAX	MIN	upper	bottom	R1	R2	average	standard variation	MAX	MIN	upper	bottom
0 min	0.0137	0.0132	0.01345	0.000353553	0.0137	0.0132	0.00025	0.00025	0.0131	0.0129	0.013	0.000141421	0.0131	0.0129	0.0001	0.0001	0.01	0.0099
10 min	0.0282	0.0241	0.02615	0.00289914	0.0282	0.0241	0.00205	0.00205	0.0128	0.0217	0.01725	0.00629325	0.0217	0.0128	0.00445	0.00445	0.0105	0.0086
20 min	0.0985	0.0532	0.07585	0.0320319	0.0985	0.0532	0.02265	0.02265	0.0149	0.0134	0.01415	0.00106066	0.0149	0.0134	0.00075	0.00075	0.0095	0.0092
30 min	0.0735	0.0675	0.0705	0.00424264	0.0735	0.0675	0.003	0.003	0.011	0.0167	0.01385	0.00403051	0.0167	0.011	0.00285	0.00285	0.0111	0.01
60 min	0.296	0.195	0.2455	0.0714178	0.296	0.195	0.0505	0.0505	0.065	0.085	0.075	0.0141421	0.085	0.065	0.01	0.01	0.0095	0.0106

### Sheet: outlier R3
	E.coli + CY5.5 phages	P. fluorescens + CY5.5 phages	E. coli	P. fluorescens
time [min]	R3	R3
0	0.0105	0.0121	0.01	0.0099
10	0.0089	0.0155	0.0105	0.0086
20	0.0085	0.0139	0.0095	0.0092
30	0.0112	0.0115	0.0111	0.01
60	0.0413	0.0117	0.0095	0.0106
